# Redefining development in *Streptomyces* bacteria: integrating exploration into the classical sporulating life cycle

**DOI:** 10.1101/2023.08.23.554472

**Authors:** Evan M.F. Shepherdson, Marie A. Elliot

## Abstract

Two growth modes have been described for the filamentous *Streptomyces* bacteria. Their classic developmental life cycle culminates in the formation of dormant spores, where movement to new environments is mediated through spore dispersal. In contrast, exploratory growth proceeds as a rapidly expanding vegetative mycelium that leads to extensive surface colonization and is associated with the release of volatile compounds that promote alkalinization (and reduced iron bioavailability) of its surrounding environment. Here we report that exploratory growth can proceed in tandem with classic sporulating development in response to specific nutritional cues. Sporulating exploration is not accompanied by a rise in environmental pH but has the same iron acquisition requirements as conventional exploration. We found that mutants that were defective in their ability to sporulate were unaffected in exploration, but mutants undergoing precocious sporulation were compromised in their exploratory growth and this appeared to be mediated through premature activation of the developmental regulator WhiI. Cell envelope integrity was also found to be critical for exploration, as mutations in the cell envelope stress-responsive extracytoplasmic function sigma factor SigE led to a failure to explore robustly under all exploration-promoting conditions. Finally, in expanding the known exploration-promoting conditions, we discovered that the model species *Streptomyces lividans* exhibited exploration capabilities, supporting the proposal that exploration is broadly conserved throughout the streptomycetes.

**SIGNIFICANCE:** *Streptomyces* bacteria have evolved diverse developmental and metabolic strategies to thrive in dynamic environmental niches. Here, we report the amalgamation of previously disparate developmental pathways, showing that colony expansion via exploration can proceed in tandem with colony sporulation. This developmental integration extends beyond phenotype to include shared genetic elements, with sporulation-specific repressors being required for successful exploration. Comparing this new exploration mode with previously identified strategies has revealed key differences (e.g. no need for environmental alkalinization), and simultaneously allowed us to define unifying requirements for *Streptomyces* exploration. The ‘reproductive exploration’ phenomenon reported here represents a unique bet-hedging strategy, with the *Streptomyces* colony engaging in an aggressive colonization strategy while transporting a protected genetic repository.
