## Supplementary Tables 1 and 2 for "Redefining development in *Streptomyces* bacteria: integrating exploration into the classical sporulating life cycle"

### Sheet: Supplemental Table 1
Gene	Product	Log2(MYMG/MYM)	P-adj
Genes involved in nitrogen metabolism
vnz_11145	nitrite reductase large subunit	6.78801	3.72411e-33
vnz_09185	glutamine synthetase	4.71206	4.55537e-33
vnz_09130	type I glutamate--ammonia ligase	3.13133	9.07822e-21
vnz_11080	nitrite reductase	6.46282	3.57434e-20
vnz_26110	AmtB ammonia channel protein	6.41368	8.5364e-17
vnz_11150	NirD nitrite reductase small subunit	5.48128	5.07448e-11
vnz_09440	glutamine synthetase	1.95731	1.80757e-07
vnz_14970	nitrate/nitrite transporter	-1.41729	6.1689e-07
vnz_26875	glutamate ABC transporter permease	1.82151	0.000602412
vnz_13340	NnaR uroporphyrinogen-III synthase	5.65965	1.50293e-14
vnz_26120	[protein-PII] uridylyltransferase	3.25329	2.40588e-05
vnz_26115	GlnK transcriptional regulator	3.96722	6.51734e-06
vnz_14975	nitrite reductase	-0.908785	0.0109111
Genes involved in glycerol metabolism
vnz_06120	aquaporin family protein	2.50773	6.85395e-13
vnz_06125	glycerol kinase	2.50458	1.62404e-12
vnz_06130	glycerol-3-phosphate dehydrogenase	2.85691	5.21154e-20
Genes involved in carbon/primary metabolism
vnz_15015	1-phosphofructokinase	2.52947	2.10455e-06
vnz_22405	succinate dehydrogenase, cytochrome b556 subunit	1.82539	3.40882e-07
vnz_22400	succinate dehydrogenase	1.70955	5.86398e-05
vnz_08855	ubiquinol-cytochrome C reductase	1.69601	5.44002e-07
vnz_22395	succinate dehydrogenase flavoprotein subunit	1.69232	8.4273e-07
vnz_07735	phosphoglycerate kinase	1.68665	1.78931e-06
vnz_02070	isocitrate dehydrogenase (NADP(+))	1.66808	1.90575e-08
vnz_08885	cytochrome c oxidase subunit I	1.58925	5.13572e-07
vnz_20755	citrate synthase	1.49454	0.00162577
vnz_22230	malate dehydrogenase	1.44019	4.12449e-06
vnz_21015	menaquinone biosynthesis protein	1.43571	0.00760461
vnz_08850	ubiquinol-cytochrome c reductase cytochrome b subunit	1.38842	1.22115e-05
vnz_02175	type I glyceraldehyde-3-phosphate dehydrogenase	1.35536	0.0247937
vnz_08880	cytochrome C oxidase subunit IV	1.21448	0.00186451
vnz_15450	cytochrome C biogenesis protein ResC	1.20747	0.0427948
vnz_08890	cytochrome c oxidase subunit II	1.10859	0.000807348
vnz_22165	succinate-CoA ligase subunit alpha	1.10536	0.000520182
vnz_18250	cytochrome d ubiquinol oxidase subunit II	1.10459	0.0012361
vnz_15440	c-type cytochrome biogenesis protein CcsB	1.05454	0.0347623
vnz_08865	cytochrome B	1.01099	0.00386993
vnz_09035	2-oxoglutarate dehydrogenase, E2 component, dihydrolipoamide succinyltransferase	1.00063	0.00179623
vnz_22390	succinate dehydrogenase iron-sulfur subunit	0.998714	0.0470976
vnz_22160	succinate--CoA ligase subunit beta	0.913278	0.00814893
vnz_12410	citrate (Si)-synthase	0.864344	0.0241028
vnz_33705	succinate dehydrogenase flavoprotein subunit	-0.909728	0.00501813
vnz_21080	NADH oxidoreductase (quinone) subunit F	-1.19964	0.0347623
vnz_33700	succinate dehydrogenase	-1.20174	0.00025986
vnz_21115	NADH-quinone oxidoreductase subunit M	-1.26608	0.0438386
vnz_33710	succinate dehydrogenase	-1.31778	2.59431e-05
vnz_21120	NADH-quinone oxidoreductase subunit N	-1.34201	0.0148761
vnz_21065	NADH-quinone oxidoreductase subunit C	-1.38238	0.019137
vnz_21110	NADH-quinone oxidoreductase subunit L	-1.38311	0.00447284
vnz_21085	NADH-quinone oxidoreductase subunit G	-1.43135	0.000935733
vnz_21095	NADH-quinone oxidoreductase subunit I	-1.73344	0.00866129
vnz_21055	NADH-quinone oxidoreductase subunit A	-1.74401	0.000181141
vnz_21060	NADH dehydrogenase	-1.95503	0.00027113
vnz_21070	NADH dehydrogenase subunit D	-1.97561	3.0905e-06
vnz_21105	NADH-quinone oxidoreductase subunit K	-2.59895	0.00292417
Genes involved in specialized metabolism - chloramphenicol
vnz_04400	transcriptional regulator	3.07057	9.28995e-05
vnz_04405	4'-phosphopantetheinyl transferase	3.13906	0.000566937
vnz_04410	cation/H(+) antiporter	3.42604	6.17017e-08
vnz_04415	chloramphenicol efflux pump	2.7499	1.21399e-18
vnz_04420	3-deoxy-7-phosphoheptulonate synthase	3.80698	7.35484e-19
vnz_04425	4-amino-4-deoxychorismate mutase	2.73986	0.00242076
vnz_04430	4-amino-4-deoxyprephenate dehydrogenase	4.40311	1.36145e-12
vnz_04435	aminodeoxychorismate synthase, component I	4.85411	3.86698e-25
vnz_04440	polyketide synthase	4.5511	6.67852e-27
vnz_04445	non-ribosomal peptide synthetase	4.93763	2.62601e-37
vnz_04450	hypothetical protein	5.05369	1.40713e-22
vnz_04455	N-oxidase	4.20038	7.03919e-26
vnz_04460	hypothetical protein	3.78307	1.31805e-15
vnz_04465	short-chain dehydrogenase	3.58948	8.83422e-15
vnz_04470	adenylate synthase	4.79602	4.2574e-33
vnz_04475	CmlS alkylhalidase	4.31628	3.81964e-40
Genes involved in specialized metabolism - siderophores
vnz_34785	FxmE	0.80345	0.00760461
vnz_34790	FxmF	-0.763876	0.0176353
vnz_12595	DesD	-0.954056	0.0439561
Genes involved in classical development
vnz_22890	RdlA	-2.7561	0.000132984
vnz_22985	ChpG	-1.4982	4.97174e-05
vnz_31970	RamS Lanthionine-containing peptide SapB	-2.71616	3.4283e-05
vnz_22870	RdlB	-3.62789	8.15219e-17
vnz_06210	ChpH	-2.51408	1.45231e-11
vnz_22895	ChpD	-2.22572	4.1046e-08
vnz_22885	RdlC	-2.46344	5.30625e-08
vnz_22960	ChpF	-3.59776	3.3483e-08
vnz_07055	ChpE	-2.28898	9.24304e-07
vnz_06205	ChpC	-1.56952	0.0017638
vnz_05545	SsgB	-1.92202	9.46872e-10
vnz_22000	WhiD	-2.42036	2.39876e-06
vnz_06720	SepF	-1.42717	0.00029592
vnz_22005	BldM	-0.785133	0.0295074
vnz_16495	WblA	-0.700667	0.0437763
vnz_18205	SsgA	-0.94948	0.0309253
vnz_26075	SMC	-1.00895	0.0222814
Alternative sigma factors
vnz_22610	SigQ	-3.14814	1.02973e-31
vnz_13800	SigI	1.19497	0.00290966
vnz_02255	SigB-like RNA polymerase subunit sigma	-1.52166	0.00485549
vnz_27210	HrdB	-0.853936	0.0346413
vnz_22010	ShbA	-0.863698	0.0284599

### Sheet: Supplemental Table 2
Gene	Product	Log2(7d/2d)	P-adj
Genes involved in nitrogen metabolism
vnz_34930	nitrate/sulfite reductase	3.74434	9.72497e-32
vnz_26115	GlnK transcriptional regulator	0.986303	0.0463408
vnz_11145	nitrite reductase	2.54985	2.77241e-14
vnz_09440	glutamine synthetase	1.34152	7.64071e-06
vnz_11140	nitrite reductase	3.45001	1.31702e-21
vnz_13340	NnaR	2.16427	3.04723e-08
vnz_11080	nitrite reductase	3.09455	3.38404e-20
vnz_13345	nitrate/nitrite transporter	2.19142	8.35777e-10
vnz_11150	nitrite reductase	2.73893	2.18166e-12
Genes involved in glycerol metabolism
vnz_06115	IclR family transcriptional regulator	1.20343	0.000242537
vnz_06125	glycerol kinase	-0.858442	0.0123925
vnz_06130	glycerol-3-phosphate dehydrogenase	-1.01562	0.000224802
Genes involved in carbon/primary metabolism
vnz_02070	isocitrate dehydrogenase	-1.78662	1.04547e-07
vnz_22770	alcohol dehydrogenase	-1.31782	4.01805e-05
vnz_26435	aldehyde dehydrogenase	-1.45199	9.94313e-05
vnz_22230	malate dehydrogenase	-1.36097	5.16938e-05
vnz_33705	succinate dehydrogenase flavoprotein subunit	-1.17908	0.000335244
vnz_36200	type I glyceraldehyde-3-phosphate dehydrogenase	-1.14664	0.000713372
vnz_21055	NADH-quinone oxidoreductase subunit A	1.67273	0.00165875
vnz_03455	electron transfer flavoprotein subunit alpha	-1.03726	0.00183969
vnz_07735	phosphoglycerate kinase	-0.967678	0.00268334
vnz_08885	cytochrome c oxidase subunit I	-0.717232	0.0190083
vnz_19555	phosphoglyceromutase	-0.848613	0.0213298
vnz_28745	aconitate hydratase 1	-0.82326	0.0263044
vnz_24815	ATP synthase F0 subunit C	-1.02924	0.0334327
vnz_15975	NADH-quinone oxidoreductase subunit D	0.898437	0.0372466
vnz_15450	cytochrome C biogenesis protein ResC	-1.02796	0.038012
vnz_33710	succinate dehydrogenase	-0.718169	0.0365205
vnz_12410	citrate (Si)-synthase	-0.893044	0.0245913
vnz_16125	aldehyde dehydrogenase	-0.805919	0.0238353
Genes involved in specialized metabolism - venemycin/watasemycin/thiazostatin supercluster
vnz_02335	MFS transporter	5.16733	1.4003e-29
vnz_02400	AfsR family transcriptional regulator	2.73319	1.26486e-07
vnz_02405	salicylate synthase	4.18105	1.80277e-23
vnz_02415	hypothetical protein	3.41747	2.37732e-08
vnz_02425	2,3-dihydroxybenzoate-AMP ligase	3.71722	4.98554e-11
vnz_02430	thioesterase	3.32297	1.68572e-07
vnz_02435	non-ribosomal peptide synthetase	4.40299	1.53683e-20
vnz_02440	ABC transporter	4.99684	7.91899e-20
vnz_02445	ABC transporter	4.97846	1.63872e-22
Genes involved in specialized metabolism - chloramphenicol
vnz_04410	cation/H(+) antiporter	-1.26448	6.91765e-05
vnz_04420	3-deoxy-7-phosphoheptulonate synthase	-1.19701	5.50232e-06
vnz_04435	aminodeoxychorismate synthase, component I	-1.74734	1.3366e-09
vnz_04440	polyketide synthase	-1.53807	2.88484e-07
vnz_04445	non-ribosomal peptide synthetase	-1.51231	4.43502e-09
vnz_04450	hypothetical protein	-1.46126	1.84179e-07
vnz_04475	CmlS alkylhalidase	-1.27805	1.1884e-06
Genes involved in specialized metabolism - siderophores
vnz_12580	DesA	-2.48735	1.39828e-10
vnz_12585	DesB	-2.47651	6.90745e-08
vnz_12590	DesC	-1.42967	0.0278201
vnz_12595	DesD	-1.9673	1.50713e-06
vnz_34740	FxmJ2	-1.64696	0.0117143
vnz_34745	FxmI2	-1.75671	0.00366399
vnz_34750	FxmD2	-2.51651	3.40798e-11
vnz_34765	FxmR	-1.13878	0.00362975
vnz_34770	FxmB	-1.15313	0.00137273
vnz_34775	FxmC	-1.35532	0.000449362
vnz_34780	FxmD	-0.915244	0.0317936
vnz_34785	FxmE	-1.65909	5.36602e-07
vnz_34800	FxmH	-1.4371	0.00016986
vnz_34805	FxmI	-1.06197	0.0178383
vnz_34810	FxmJ	-1.31925	0.00996246
vnz_34815	FxmK	-1.03891	0.0185068
vnz_34835	ArgB1	-0.790905	0.0496566
vnz_34840	ArgJ1	-0.902826	0.00500853
vnz_34845	ArgC1	-0.882744	0.00580838
Genes involved in classical development
vnz_06205	ChpC	2.11508	1.382e-05
vnz_22895	ChpD	3.04748	2.48689e-11
vnz_07055	ChpE	3.39462	3.70511e-12
vnz_22985	ChpG	1.77452	1.99618e-05
vnz_06210	ChpH	2.24428	1.45854e-07
vnz_22885	RdlC	1.79398	0.0040231
vnz_22870	RdlB	2.72364	5.29903e-06
vnz_26620	BldB	1.41095	7.99505e-05
vnz_22005	BldM	1.5366	2.13177e-07
vnz_15655	BldN	1.14588	0.00482912
vnz_19920	CdgB	0.844376	0.00859665
vnz_15660	RsbN	1.52593	2.01319e-07
vnz_18205	SsgA	1.87889	1.04547e-07
vnz_18200	SsgR	1.19852	0.00790792
vnz_16495	WblA	1.61019	1.44969e-09
Alternative sigma factors
vnz_22610	SigQ RNA polymerase	1.94953	3.87804e-09
vnz_22010	ShbA	1.34258	2.55236e-05
vnz_20875	extracytoplasmic function (ECF) sigma factor	0.973512	0.00366399
vnz_13800	SigI	-1.29852	0.00500853
vnz_16345	anti-sigma regulatory factor	0.828858	0.00802213
vnz_22545	extracytoplasmic function (ECF) sigma factor	1.09852	0.0111806
